# Computationally accelerated identification of P-glycoprotein inhibitors

**DOI:** 10.1101/2024.03.05.583428

**Authors:** Lauren A. McCormick, James W. McCormick, Chanyang Park, Courtney A. Follit, John G. Wise, Pia D. Vogel

**Affiliations:** Department of Biological Sciences, Southern Methodist University, Dallas, Texas, United States; Center for Drug Discovery, Design and Delivery, Southern Methodist University, Dallas, Texas, United States; Center for Scientific Computation, Southern Methodist University, Dallas, Texas

## Abstract

Overexpression of the polyspecific efflux transporter, P-glycoprotein (P-gp, MDR1, *ABCB1*), is a major mechanism by which cancer cells acquire multidrug resistance (MDR), the resistance to diverse chemotherapeutic drugs. Inhibiting drug transport by P-gp can resensitize cancer cells to chemotherapy, but there are no P-gp inhibitors available to patients. Clinically unsuccessful P-gp inhibitors tend to bind at the pump’s transmembrane drug binding domains and are often P-gp transport substrates, resulting in lowered intracellular concentration of the drug and altered pharmacokinetics. In prior work, we used computationally accelerated drug discovery to identify novel P-gp inhibitors that target the pump’s cytoplasmic nucleotide binding domains. Our first-draft study provided conclusive evidence that the nucleotide binding domains of P-gp are viable targets for drug discovery. Here we develop an enhanced, computationally accelerated drug discovery pipeline that expands upon our prior work by iteratively screening compounds against multiple conformations of P-gp with molecular docking. Targeted molecular dynamics simulations with our homology model of human P-gp were used to generate docking receptors in conformations mimicking a putative drug transport cycle. We offset the increased computational complexity using custom Tanimoto chemical datasets, which maximize the chemical diversity of ligands screened by docking. Using our expanded, virtual-assisted pipeline, we identified nine novel P-gp inhibitors that reverse MDR in two types of P-gp overexpressing human cancer cell lines, reflecting a 13.4% hit rate. Of these inhibitors, all were non-toxic to non-cancerous human cells, and six were not likely to be transport substrates of P-gp. Our novel P-gp inhibitors are chemically diverse and are good candidates for lead optimization. Our results demonstrate that the nucleotide binding domains of P-gp are an underappreciated target in the effort to reverse P-gp-mediated multidrug resistance in cancer.
