## Supplementary material for "Computationally accelerated identification of P-glycoprotein inhibitors": S8_Cell_Culture_Data

### Sheet: Fig 2A DU145-TXR
		TQR	Tariquidar		VER	Verapamil
	15 µM Compound Alone
	Vehicle	TQR	VER	ko143	59	60	61	66	68	70	71	78	89	96	97	99	100	101	102	103	104	105	106	107	108	109	110	111	112	113	114	115	116	117	118	119	120	121	122	123	124	Trial	Sample
% Survival	107.586	139.451	98.3204	101.27	131.749	99.959	117.821	87.3413	48.8324	92.0934	43.5887	90.2909	115.035	101.27	107.005	32.6748	121.177	121.494	8.1786	57.9613	20.9798	87.6729	97.4714	57.4872	99.6642	33.7614	92.0782	110.569	14.6385	79.7511	48.9332	9.7392	22.0664	54.9388	104.879	22.7578	135.757	69.2217	101.925	19.9131	96.1901	1	1
	105.373	93.5682	94.5514	113.232	104.547	103.072	117.493	96.0262	42.9332	102.909	33.2651	107.169	120.279	99.6313	81.6059	30.1462	124.654	110.115	7.5464	50.3753	8.9688	82.1414	97.4714	46.5824	84.8084	22.0664	77.3805	92.7104	7.0525	63.1569	42.2955	2.9435	12.2679	41.1893	83.8601	7.744	116.318	65.7448	105.203	17.7005	102.089	1	2
	94.7847	96.0262	95.8624	87.8329	116.346	89.9631	118.804	91.6018	48.0131	101.434	38.8365	98.6481	121.59	97.8288	81.9336	31.4105	128.605	111.379	8.9688	48.0047	7.3884	74.5555	88.147	41.209	79.435	19.8538	70.5847	89.8657	6.5784	61.8925	42.2955	5.4721	11.0036	37.2382	85.4405	4.8992	99.2493	53.2596	85.3748	13.2754	79.1479	1	3
	92.256	94.8791	90.4547	90.7825	103.4	95.8624	122.573	89.6354	42.2778	95.6985	40.9668	92.7489	115.854	93.2405	83.4084	28.7238	116.752	112.801	6.5982	51.9557	8.6527	77.0842	88.147	38.9964	6.7562	21.9083	73.2714	94.2908	5.3141	63.9471	41.3473	3.7337	10.5294	37.5543	78.0126	6.4797	105.729	62.1098	101.925	11.5369	95.043	1	4
	116.993	79.6974	79.4967	91.7358	102.732	93.3165	93.1484	75.9983	34.9727	90.4582	36.3178	91.467	103.237	85.2459	77.3434	70.5379	125.81	117.388	26.7149	108.176	22.6353	76.3283	99.3584	54.2194	108.044	63.6947	92.3836	105.675	45.139	94.226	44.3494	34.2162	50.5346	68.4323	81.724	17.5029	48.0331	58.0359	123.245	28.5573	113.829	2	1
	113.966	105.591	74.1207	74.1207	102.06	88.2724	75.3258	73.14	31.7781	83.2282	25.3888	89.4493	92.1396	84.9096	89.2812	71.1959	129.232	105.939	28.6889	104.491	13.8181	80.2764	100.543	53.693	101.333	55.7987	85.2772	114.756	40.6646	91.9888	41.849	39.217	43.2966	60.7995	75.8019	14.0813	45.4451	68.1691	107.44	21.3193	93.9891	2	2
	107.123	78.6885	71.9474	74.6926	99.0332	95.166	77.1753	78.016	32.7869	85.2459	27.5746	93.4847	95.3342	79.6974	87.768	65.4055	115.94	108.834	16.7133	94.4892	8.554	72.7751	104.228	49.2186	97.6476	50.1398	81.5924	108.176	33.0317	93.6996	41.3226	27.8993	35.5322	63.8263	63.9579	5.264	50.1035	61.1943	106.263	17.7661	102.732	2	3
	121.073	122.909	84.7584	80.0686	99.0332	83.2282	71.7949	81.8831	30.0967	79.6974	24.7163	83.0601	78.5204	71.4586	89.6175	72.6435	139.76	104.491	29.2153	95.9368	8.0276	68.3007	94.7524	48.0342	100.016	56.5883	87.1196	102.517	39.4802	86.1984	43.165	29.3469	40.9278	62.5103	66.7215	9.3436	55.4865	66.9847	114.334	23.5565	106.095	2	4
	15 µM compound + 500 nM PTX (Paclitaxel, Taxol)
	Vehicle	TQR	VER	ko143	59	60	61	66	68	70	71	78	89	96	97	99	100	101	102	103	104	105	106	107	108	109	110	111	112	113	114	115	116	117	118	119	120	121	122	123	124	Trial	Sample
% Survival	123.548	10.8152	18.517	75.3789	116.346	83.9	61.9418	89.1438	35.0676	50.7989	48.177	40.4752	108.48	56.3703	25.891	29.356	114.066	48.1628	7.5464	11.0233	8.4947	78.1904	95.2588	39.9447	76.2742	10.3714	69.6365	29.9684	5.6302	58.2576	32.181	3.7337	10.8455	35.8159	80.2252	2.5286	87.0802	23.8641	61.2864	5.0573	61.778	1	1
	110.589	10.4875	23.433	81.7698	114.871	101.925	66.694	93.8959	31.2986	55.0594	44.7358	45.0635	119.951	65.5469	30.1516	30.9364	101.58	48.3208	8.4947	10.5492	6.7562	77.5583	89.2533	44.2118	79.435	10.5294	75.0099	34.3935	6.2623	63.631	33.6033	4.3659	11.9518	38.9767	81.1734	4.7412	128.645	27.1829	55.3871	8.6922	72.2655	1	2
	103.319	20.8111	28.6768	90.7825	138.632	82.9168	64.236	91.7657	30.1516	49.9795	44.7358	44.0803	99.3036	65.5469	23.7608	26.3532	98.7357	37.416	12.4457	11.0233	8.6527	74.2394	81.9834	38.0482	88.1272	14.1644	93.0265	44.192	7.8427	77.5385	45.1403	7.8427	20.8021	47.8269	103.931	1.1063	96.4046	28.1312	60.9586	5.3734	95.043	1	3
	103.319	12.6178	17.6977	76.8537	150.102	119.787	77.3454	90.4547	30.807	54.4039	50.635	44.8996	113.232	63.4166	42.1139	28.0917	94.7847	48.4789	5.966	13.552	9.4429	67.7598	82.1414	40.8929	93.1845	14.9546	88.6013	38.8186	8.4749	69.0043	43.0857	6.5784	17.0091	47.5109	113.73	3.793	89.4508	24.1802	61.778	3.951	73.2487	1	4
	2.1056	20.3447	23.4487	65.3131	94.9979	83.0601	32.6187	73.4763	16.4775	40.5212	32.955	33.6276	84.5734	47.4149	44.2203	51.8506	123.31	82.5136	23.0301	32.1105	10.1332	74.8807	85.672	44.8758	98.7004	21.0561	70.8011	50.7978	17.3713	64.0895	31.1893	16.8449	38.0326	51.719	58.4307	3.948	29.7101	40.4014	65.2375	5.6588	91.1307	2	1
	112.255	13.2829	19.9028	67.0289	97.3518	91.9714	34.8045	75.9983	16.3094	36.3178	33.2913	40.0168	83.2282	50.2732	41.1938	60.2731	110.939	70.4063	25.3989	27.1097	6.58	65.6687	80.9344	44.7442	98.832	29.0837	87.5144	47.5078	20.9245	78.3024	34.7426	23.9513	43.823	59.0887	72.9067	4.7376	31.677	48.1658	63.2198	6.7116	86.4229	2	2
	95.2788	8.7432	22.648	58.4501	95.166	89.4493	31.4418	68.4321	18.327	45.5654	36.3178	35.1408	87.5998	48.4237	30.2648	51.5874	100.938	65.8003	14.2129	26.5833	6.8432	53.035	68.0375	49.8766	102.649	25.9253	81.9872	45.797	16.0553	80.0132	32.6369	19.7401	38.6906	59.0887	60.4047	36.9798	34.8861	101.859	53.8041	45.0074	67.4233	2	3
	89.8832	7.5662	20.8178	63.7118	110.635	89.2812	43.7158	69.7772	27.2383	43.3796	41.8663	41.1938	87.0954	45.7335	41.6982	60.4047	109.097	58.1675	14.3445	27.6361	8.8172	57.2463	70.9327	53.1666	84.356	20.2665	68.1691	37.6378	13.9497	74.3543	32.6369	17.8977	29.4785	47.6394	72.6435	15.0025	39.9586	57.2463	61.2022	21.3193	57.8394	2	4
	15 µM Compound Alone
	Vehicle	TQR	VER	ko143	59	60	61	66	68	70	71	78	89	96	97	99	100	101	102	103	104	105	106	107	108	109	110	111	112	113	114	115	116	117	118	119	120	121	122	123	124
mean	107.394	101.351	86.189	89.2169	107.363	93.605	99.2668	84.2053	38.9614	91.3455	33.8318	93.2898	105.248	89.1603	87.2454	50.3423	125.241	111.555	16.5781	76.4237	12.3781	77.3918	96.2648	48.68	84.7131	40.4764	82.4609	102.32	23.9874	79.3576	43.1947	19.071	28.2698	53.3111	80.0497	11.0091	82.0151	63.09	105.714	19.2031	98.6395
stdev	9.45238	19.5179	9.51428	12.5263	10.5318	5.98958	20.7805	7.64246	6.98535	7.86248	6.8116	6.64635	14.5334	9.9018	8.46529	19.7255	7.19189	5.3069	9.4787	24.8213	5.75785	5.58808	5.34178	6.0008	30.722	16.8854	7.68638	8.51615	16.0985	13.4082	2.36142	14.0806	15.1735	11.917	11.841	6.06143	33.798	5.15202	10.1709	5.11941	9.58807
samples	8	8	8	8	8	8	8	8	8	8	8	8	8	8	8	8	8	8	8	8	8	8	8	8	8	8	8	8	8	8	8	8	8	8	8	8	8	8	8	8	8
	15 µM compound + 500 nM PTX (Paclitaxel, Taxol)
	Vehicle	TQR	VER	ko143	59	60	61	66	68	70	71	78	89	96	97	99	100	101	102	103	104	105	106	107	108	109	110	111	112	113	114	115	116	117	118	119	120	121	122	123	124
mean	92.5371	13.0836	21.8927	72.4111	114.763	92.7864	51.5998	81.618	25.7096	47.0032	41.5892	40.5622	97.933	55.3407	34.9118	42.3566	106.681	57.4083	13.9299	19.9484	8.21501	68.5723	81.7767	44.4701	90.1947	18.2939	79.3432	41.1391	12.0639	70.6488	35.652	12.6193	26.3291	48.4583	80.4307	9.10463	67.2265	43.8788	60.3592	12.7214	75.6439
stdev	35.5339	4.66182	3.26911	10.0223	19.0919	11.7666	16.8381	10.0024	7.02637	6.26828	6.28785	4.02548	13.4671	7.93138	7.69749	14.0584	8.79396	13.7737	6.6193	8.59431	1.25014	8.83137	8.36722	4.73923	9.0754	6.49458	9.06594	6.64077	5.3842	7.54974	5.00571	7.34182	12.0913	7.81298	18.2483	11.2469	35.3064	24.7139	3.59886	13.2674	12.8761
samples	8	8	8	8	8	8	8	8	8	8	8	8	8	8	8	8	8	8	8	8	8	8	8	8	8	8	8	8	8	8	8	8	8	8	8	8	8	8	8	8	8

### Sheet: Fig 2B DU145
		15 µM Compound alone
		Vehicle	TQR	VPL	Ko143	61	68	70	78	96	97	101	103	111	122	124	Trial	Sample
	% Survival	95.4419	97.8405	53.0254	53.1965	55.1252	35.9512	75.3263	79.1783	79.0927	79.6918	92.7884	96.4691	77.6375	79.7774	90.5628	1	1
		99.9786	70.7291	51.4005	49.69	59.4907	31.5857	88.1661	76.4391	64.8834	76.1823	88.2517	98.181	71.9024	90.9052	83.5438	1	2
		100.321	77.4	51.8281	46.0124	63.9418	33.2977	85.6837	91.4188	49.2189	71.9024	84.3997	95.2707	72.0736	78.0655	69.5913	1	3
		104.259	75.7751	46.6111	41.5651	61.973	26.9634	88.2517	94.1579	64.8834	82.1742	94.5859	94.1579	68.6497	58.1211	72.844	1	4
		70.8257	83.211	52.8384	85.7351	38.9908	21.1927	67.7064	69.1743	88.4404	71.8349	89.3578	57.0642	73.3945	50.8257	85.1376	2	1
		103.486	101.743	37.1179	91.2664	52.7523	22.0183	91.5596	107.798	93.8532	57.5229	88.5321	51.3761	67.6147	45.0459	63.0275	2	2
		114.312	86.6972	42.9403	89.3741	58.3486	24.1284	88.8991	101.101	90.9174	70.367	91.9266	66.055	80.1835	47.8899	85.1376	2	3
		111.376	95.0459	28.2387	88.2096	53.945	18.4404	91.9266	94.3119	84.4954	78.2569	89.4495	63.0275	76.422	36.2385	65.1376	2	4
		15 µM compound + 500 nM PTX (Paclitaxel, Taxol)
		Vehicle	TQR	VPL	Ko143	61	68	70	78	96	97	101	103	111	122	124	Trial	Sample
	% Survival	44.5966	3.0789	14.2827	12.4011	23.4539	4.1087	30.0449	35.78	32.9553	29.5314	25.6794	31.9281	21.5707	14.4661	16.606	1	1
		41.6863	6.49989	10.1775	12.9998	18.2324	4.2799	31.9281	37.4064	25.5082	25.2514	26.7066	33.8969	17.8044	17.5476	16.6916	1	2
		37.1496	7.86829	11.4603	16.2497	20.3724	4.5367	34.496	40.6591	36.8072	34.924	32.6985	53.4132	28.4186	36.8072	25.9362	1	3
		36.5504	14.2827	15.48	21.8088	15.0653	4.7935	29.4458	30.6441	26.2786	24.2243	22.3411	49.9893	23.7107	33.5545	34.4104	1	4
		30.0917	21.1009	0.727802	23.4352	9.4495	3.7615	32.1101	35.2294	36.2385	25.5046	29.7248	22.4771	19.9083	16.055	25.5963	2	1
		25.9633	12.3853	1.89228	23.8719	10	2.9358	31.9266	30.8257	39.8165	27.7982	30.8257	26.1468	25.8716	19.9083	27.0642	2	2
		27.156	15.9633	7.13246	24.8908	10.5505	4.0367	29.8165	32.4771	17.3394	11.1009	12.844	8.1651	7.5229	7.3394	9.9083	2	3
		33.578	15.1376	7.27802	25.182	7.3394	1.2844	24.0367	25.7798	15.7798	12.7523	10.9174	8.8991	9.9083	9.3578	10.8257	2	4
		15 µM Compound alone
		Cells Only	TQR	VPL	Ko143	61	68	70	78	96	97	101	103	111	122	124
	Mean	100	86.0552	45.5001	68.1311	55.5709	26.6972	84.6899	89.1974	76.9731	73.4916	89.9115	77.7002	73.4847	60.8586	76.8728
	Stdev	12.4326	10.5464	8.37663	20.7896	7.24418	5.91752	8.0557	12.2855	14.7249	7.1921	2.95264	18.7784	4.07867	18.3348	9.7928
	# Samples	8	8	8	8	8	8	8	8	8	8	8	8	8	8	8
		15 µM compound + 500 nM PTX (Paclitaxel, Taxol)
		Cells Only	TQR	VPL	Ko143	61	68	70	78	96	97	101	103	111	122	124
	Mean	34.5965	12.0396	8.55388	20.1049	14.3079	3.71715	30.4756	33.6002	28.8404	23.8859	23.9672	29.3645	19.3394	19.3795	20.8798
	Stdev	6.24327	5.48445	5.01431	5.01946	5.49139	1.05671	2.87642	4.33845	8.48622	7.59136	7.6119	15.64	6.89605	9.93028	8.11173
	# Samples	8	8	8	8	8	8	8	8	8	8	8	8	8	8	8

### Sheet: Fig 3A A2780-ADR
	VER	Verapamil		TQR	Tariquidar
	15 µM compound alone
	Vehicle	VER (15 μM	Ko143 (1μM)	TQR (1μM)	59	70	78	89	96	97	101	103	111	122	124	Trial	Sample
% Survival	80	89	96	98	87	109	85	90	99	100	82	65	79	77	77	1	1
	106	92	91	101	96	112	88	90	101	91	83	71	98	88	84	1	2
	116	81	87	111	83	102	93	89	100	93	80	77	98	84	91	1	3
	98	77	92	117	94	113	80	86	97	92	70	69	83	83	91	1	4
	109	66	99	96	89	123	88	102	101	89	102	70	92	72	91	2	1
	92	80	103	99	95	111	90	91	91	77	93	67	88	83	94	2	2
	105	82	101	102	96	117	84	97	97	88	93	69	95	87	97	2	3
	94	85	101	120	98	120	81	86	84	86	88	66	95	85	90	2	4
	89	85	106	46	93	116	65	91	124	107	91	83	119	102	100	3	1
	96	92	119	64	92	103	81	84	125	102	101	73	106	104	109	3	2
	98	94	127	67	98	116	75	90	126	90	86	67	110	107	92	3	3
	100	95	112	71	96	131	82	83	117	95	87	68	104	104	94	3	4
	15 µM compound + 500 nM PTX (Paclitaxel, Taxol)
	Vehicle	VER (15 μM	Ko143 (1μM)	TQR (1μM)	59	70	78	89	96	97	101	103	111	122	124	Trial	Sample
% Survival	109	58	70	51	93	70	52	88	77	54	51	52	56	59	54	1	1
	111	57	74	58	87	60	48	85	74	58	46	50	52	53	55	1	2
	88	58	82	58	73	56	40	54	66	47	36	36	54	50	58	1	3
	105	58	83	62	92	59	49	87	77	60	46	53	57	51	58	1	4
	68	53	73	59	90	62	51	80	73	49	50	47	51	50	53	2	1
	93	53	76	59	89	61	47	81	71	47	48	45	49	51	56	2	2
	101	53	73	59	88	64	48	82	77	48	41	51	52	45	59	2	3
	119	57	85	60	102	75	57	93	80	41	46	50	50	48	62	2	4
	103	42	71	57	71	62	22	54	56	29	34	39	38	45	39	3	1
	101	41	75	49	64	59	26	62	59	29	37	37	40	36	41	3	2
	75	51	82	46	78	61	26	70	58	33	31	35	38	21	48	3	3
	93	47	84	45	80	62	32	59	58	36	32	38	34	40	47	3	4
	15 µM compound alone
	Vehicle	VER (15 μM	Ko143 (1μM)	TQR (1μM)	59	70	78	89	96	97	101	103	111	122	124
Mean	98.5833	84.8333	102.833	91	93.0833	114.417	82.6667	89.9167	105.167	92.5	88	70.4167	97.25	89.6667	92.5
Stdev	9.21465	8.00868	11.2386	22.3719	4.42452	7.77237	7.12195	5.1065	13.5513	7.56637	8.55375	4.92372	10.8714	11.138	7.52219
# Samples	12	12	12	12	12	12	12	12	12	12	12	12	12	12	12
	15 µM compound + 500 nM PTX (Paclitaxel, Taxol)
	Vehicle	VER (15 μM	Ko143 (1μM)	TQR (1μM)	59	70	78	89	96	97	101	103	111	122	124
Mean	97.1667	52.3333	77.3333	55.25	83.9167	62.5833	41.5	74.5833	68.8333	44.25	41.5	44.4167	47.5833	45.75	52.5
Stdev	14.1235	5.82142	5.23344	5.59948	10.396	4.94062	11.42	13.4688	8.55213	10.2235	6.91014	6.63901	7.55489	9.42625	6.94622
# Samples	12	12	12	12	12	12	12	12	12	12	12	12	12	12	12

### Sheet: Fig 3A A2780
	VER	Verapamil		TQR	Tariquidar
	15 µM compound alone
	Vehicle	VER (15 μM	Ko143 (1μM)	TQR (1μM)	59	70	78	89	96	97	101	103	111	122	124	Trial	Sample
% Survival	96	64	40	106	101	79	68	87	66	65	64	44	79	60	89	1	1
	110	75	99	128	87	90	72	76	67	67	70	40	78	84	83	1	2
	97	86	90	135	79	88	74	72	68	70	71	48	91	86	86	1	3
	97	83	97	133	81	103	73	78	73	66	64	45	85	88	86	1	4
	107	79	92	100	97	89	110	96	81	119	111	63	108	76	75	2	1
	104	74	88	101	111	87	104	98	83	105	118	61	102	58	88	2	2
	97	75	85	95	114	88	110	96	80	115	116	63	107	79	104	2	3
	92	74	84	93	122	91	120	100	94	111	121	59	102	81	105	2	4
	95	86	87	102												3	1
	102	74	89	91												3	2
	91	74	87	96												3	3
	88	67	85	88												3	4
	15 µM compound + 500 nM PTX (Paclitaxel, Taxol)
	Vehicle	VER (15 μM	Ko143 (1μM)	TQR (1μM)	59	70	78	89	96	97	101	103	111	122	124	Trial	Sample
% Survival	13	17	16	22	6	19	8	8	9	8	7	10	13	13	10	1	1
	12	18	15	21	6	21	8	7	10	8	8	10	13	12	10	1	2
	19	12	9	15	9	22	7	8	8	8	6	8	11	12	8	1	3
	71	50	49	64	9	63	6	6	6	7	6	7	9	11	11	1	4
	13	11	7	11	14	13	18	12	19	17	22	19	18	14	18	2	1
	15	10	8	11	13	14	18	12	19	19	22	18	19	17	16	2	2
	15	10	8	12	16	14	20	14	20	19	21	18	15	16	19	2	3
	9	12	10	12	18	15	22	15	20	18	22	19	17	14	24	2	4
	5	9	8	13												3	1
	6	10	8	10												3	2
	4	9	8	11												3	3
	5	11	8	11												3	4
	15 µM compound alone
	Vehicle	VER (15 μM	Ko143 (1μM)	TQR (1μM)	59	70	78	89	96	97	101	103	111	122	124
Mean	98	75.9167	85.25	105.667	99	89.375	91.375	87.875	76.5	89.75	91.875	52.875	94	76.5	89.5
Stdev	0.0659201	0.0674818	0.149917	0.167024	0.159194	0.0661033	0.214938	0.111668	0.0975412	0.246736	0.265838	0.0955342	0.123288	0.114642	0.10212
# Samples	12	12	12	12	8	8	8	8	8	8	8	8	8	8	8
	15 µM compound + 500 nM PTX (Paclitaxel, Taxol)
	Vehicle	VER (15 μM	Ko143 (1μM)	TQR (1μM)	59	70	78	89	96	97	101	103	111	122	124
Mean	15.5833	14.9167	12.8333	17.75	11.375	22.625	13.375	10.25	13.875	13	14.25	13.625	14.375	13.625	14.5
Stdev	17.3275	10.9351	11.2534	14.4518	4.2408	15.596	6.26373	3.19179	5.73231	5.2915	7.52911	4.97337	3.27634	1.93245	5.24404
# Samples	12	12	12	12	8	8	8	8	8	8	8	8	8	8	8

### Sheet: Fig 4 HFL1
	Vehicle	DAU	70	78	96	97	101	103	111	122	124	Trial	Sample
% Survival	105.754	18.5035	68.0428	97.0171	101.777	85.2193	101.806	98.8573	97.9727	79.7641	91.0431	1	1
	102.364	15.4073	80.9436	98.0603	90.0408	86.1039	96.056	86.1777	92.1489	86.2514	79.9115	1	2
	92.5835	13.3432	80.059	99.9511	91.4751	85.1456	92.3701	82.418	89.1264	71.7287	84.777	1	3
	99.2991	11.7951	87.0623	101.842	90.9536	81.5334	97.5304	84.5558	92.4438	88.6841	79.2481	1	4
	99.814	24.7289	85.2958	101.798	100.186	96.6331	103.177	106.373	100.818	93.2091	89.2524	2	1
	101.178	22.5223	83.2414	113.701	83.323	88.035	103.025	101.046	97.2418	68.7084	84.3066	2	2
	100.186	20.6962	80.9587	85.5549	93.2424	80.1978	107.285	94.046	96.4048	81.9479	78.8282	2	3
	98.8221	17.7287	85.448	99.1941	90.7626	76.6977	105.688	93.8939	102.188	67.0344	89.1763	2	4
	Vehicle	DAU	70	78	96	97	101	103	111	122	124
Mean	100	18.0907	81.3814	99.6398	92.72	84.9457	100.867	93.4209	96.043	79.666	84.5679
Std. Deviation	3.48269	4.18585	5.56361	7.20489	5.50024	5.58804	4.76686	7.97007	4.21019	9.05504	4.58461
#samples	8	8	8	8	8	8	8	8	8	8	8
	DAU	Daunorubicin

### Sheet: Fig 5 DNR Accumulation
	DAU Alone	DAU + 59	DAU + 70	DAU + 78	DAU + 96	DAU + 97	DAU + 101	DAU + 103	DAU + 111	DAU + VPL	DAU + TQR	Trial	Sample
Fold Fluorescence of DAU Alone	1.03339	1.03827	1.40106	0.658388	2.2952	2.40391	2.59446	1.17508	0.797638	7.28379	5.04723	1	1
	1.01751	1.03827	1.37174	0.6193	2.09853	2.11808	2.27076	1.14332	0.793974	7.43648	5.40513	1	2
	0.949104	0.935668	1.16409	0.6193	2.10953	1.77239	1.91531	0.975977	0.743892	6.48249	5.11075	1	3
	1.3481	1.13502	1.4135	0.85865	2.84177	2.09283	2.14979	6.45148	1.12025	7.51477	9.00211	2	1
	1.48101	1.07595	1.48101	0.740506	2.6751	2.09916	2.71308	5.96835	1.06962	6.22363	8.62869	2	2
	0.981013	0.915612	1.10127	0.725738	1.94304	1.2384	1.66456	5.35443	0.862869	4.63924	7.47257	2	3
	0.848101	0.852321	1.96625	0.951477	2.77426	1.86709	2.21519	6.57595	1.14557	6.25106	6.53587	3	1
	0.78903	0.742616	1.51055	0.945148	2.96835	1.86498	2.70886	7.16667	1.17932	6.22363	7.19198	3	2
	0.552743	0.525316	0.991561	0.639241	1.84388	1.39662	2.14346	5.27848	0.966245	5.29536	4.45359	3	3
	DAU Alone	DAU + 59	DAU + 70	DAU + 78	DAU + 96	DAU + 97	DAU + 101	DAU + 103	DAU + 111	DAU + VPL	DAU + TQR	Trial	Sample
Mean	1	0.917672	1.37789	0.750861	2.39441	1.87261	2.26394	4.45442	0.964376	6.37227	6.53866
Stdev	0.263426	0.179681	0.26827	0.127357	0.39972	0.346614	0.3366	2.43684	0.159919	0.913046	1.55032
# samples	9	9	9	9	9	9	9	9	9	9	9
	DAU	Daunorubucin
	TQR	Tariquidar
	VPL	Verapamil
